# Paired CRISPR screens identify mitochondrial metabolism and UBE2H as aneuploid-specific dependencies in human cancer cell lines

**DOI:** 10.64898/2026.04.26.720636

**Authors:** Klaske M. Schukken, Saron M. Akalu, Charles Zou, Pranav K. Kandikuppa, Ryan A. Hagenson, Jessica L. Keane, Mason P. Lynch, Toyoki Yoshimoto, Olaf Klingbeil, Erin L. Sausville, Sanat Mishra, Christopher R. Vakoc, Zuzana Storchova, Sarah J. Aitken, Jason M. Sheltzer

## Abstract

Aneuploidy is a hallmark of cancer and imposes widespread cellular stress, including proteotoxicity, transcriptional dysregulation, and increased metabolic demand. Although these stresses are predicted to create therapeutic vulnerabilities, the genetic dependencies of aneuploid cells remain incompletely characterized. Here, we performed paired CRISPR loss-of-function screens in isogenic aneuploid and near-euploid cancer cell line models to systematically identify aneuploidy-specific dependencies. Seven genome-wide paired screens identified ribosomes, rRNA processing, spliceosome-mediated RNA processing, proteasome subunits, and mitochondrial metabolism as top aneuploid-specific dependency gene groups. To identify therapeutically targetable aneuploid dependencies, we performed 18 additional paired CRISPR screens using a focused druggable genome library. This analysis identified the ubiquitin-conjugating enzyme UBE2H as a top aneuploid-selective dependency. Functional validation confirmed aneuploid cell dependency on UBE2H, and mechanistic analyses linked UBE2H to mitochondrial protein abundance, suggesting a role in maintaining mitochondrial proteostasis under aneuploid stress. Together, these findings define core cellular systems that support the viability of aneuploid cells and identify UBE2H as a potential therapeutic vulnerability connecting ubiquitin signaling to mitochondrial homeostasis.
