## Supplementary Data 6 for "Paired CRISPR screens identify mitochondrial metabolism and UBE2H as aneuploid-specific dependencies in human cancer cell lines"

### Sheet: Sheet1
Ribosome	rRNA processing	Proteasome	Spliceosome, RNA processing	Mitochondrial Electron Transport Chain	Mitochondrial Transcription and Translation
RPLP0	AK6	PSMA1	AQR	NDUFS1	TRMT10C
RPLP1	BOP1	PSMA2	BC005624	NDUFS2	HSD17B10
RPLP2	BRIX1	PSMA3	BCAS2	NDUFS3	PRORP
RPL3	BUD23	PSMA4	BUD13	NDUFS7	POLRMT
RPL3L	BYSL	PSMA5	BUD31	NDUFS8	TFAM
RPL4	C1D	PSMA6	CACTIN	NDUFV1	TFB2M
RPL5	CDKN2A	PSMA7	CASC3	NDUFV2	MRPL58
RPL6	CHD7	PSMA8	CDC5L	NDUFAB1	MTRFR
RPL7	DCAF13	PSMB1	CDC5LRT1	NDUFA1	MTRF1
RPL7A	DDX10	PSMB2	CDC5LRT4	NDUFA2	MTRF1L
RPL7L1	DDX17	PSMB3	CDC5LRT5	NDUFA3	MRPL1
RPL8	DDX21	PSMB4	CDC5LRT6	NDUFA5	MRPL2
RPL9	DDX27	PSMB5	CDC5LRT7	NDUFA6	MRPL3
RPL10	DDX47	PSMB6	CDC5LRT8	NDUFA7	MRPL4
RPL10A	DDX49	PSMB7	CDC5LRT9	NDUFA8	MRPL9
RPL10L	DDX51	PSMB8	CDC5LRT10	NDUFA9	MRPL10
RPL11	DDX54	PSMB9	CDC40	NDUFA10	MRPL11
RPL12	DDX55	PSMB10	CELF4	NDUFA11	MRPL12
RPL13	DDX56	PSMC1	CENATAC	NDUFA12	MRPL13
RPL13A	DICER1	PSMC2	CRNKL1	NDUFA13	MRPL14
RPL14	DIMT1	PSMC3	CTNNBL1	NDUFB1	MRPL15
RPL15	DIS3	PSMC4	CWC15	NDUFB2	MRPL16
RPL17	DKC1	PSMC5	CWC22	NDUFB3	MRPL17
RPL18	DROSHA	PSMC6	CWC22RT1	NDUFB4	MRPL18
RPL18A	EBNA1BP2	PSMD1	CWC22RT2	NDUFB5	MRPL19
RPL19	EIF4A3	PSMD2	CWC22RT3	NDUFB6	MRPL20
RPL21	EMG1	PSMD3	CWC22RT4	NDUFB7	MRPL21
RPL22	ERI1	PSMD4	CWC22RT5	NDUFB8	MRPL22
RPL22L1	ESF1	PSMD5	CWC22RT6	NDUFB9	MRPL23
RPL23	EXOSC1	PSMD6	CWC22RT7	NDUFB10	MRPL24
RPL23A	EXOSC2	PSMD7	CWC25	NDUFB11	MRPL27
RPL24	EXOSC3	PSMD8	CWF19L1	NDUFC1	MRPL28
RPL26	EXOSC4	PSMD9	CWF19L2	NDUFC2	MRPL30
RPL26L1	EXOSC5	PSMD10	DBR1	NDUFS4	MRPL32
RPL27	EXOSC6	PSMD11	DDX23	NDUFS5	MRPL33
RPL27A	EXOSC7	PSMD12	DDX39A	NDUFS6	MRPL34
RPL28	EXOSC8	PSMD13	DDX39B	NDUFV3	MRPL35
RPL29	EXOSC9	PSMD14	DDX41	SDHA	MRPL36
RPL30	EXOSC10	SEM1	DDX46	SDHB	MRPL37
RPL31	FBL	ADRM1	DHX8	SDHC	MRPL38
RPL32	FBLL1	PSME1	DHX16	SDHD	MRPL39
RPL34	FCF1	PSME2	DHX38	UQCRB	MRPL40
RPL35	FRG1	PSME3	DHX40	UQCRQ	MRPL41
RPL35A	FTSJ3	PSME4	EFTUD2	UQCRC1	MRPL42
RPL36	GAR1	PSMF1	EIF4A3	UQCRC2	MRPL43
RPL36A	IMP3		EIF4A3L1	MT-CYB	MRPL44
RPL36AL	IMP4		EIF4A3L2	CYC1	MRPL45
RPL37	ISG20		ESS2	UQCRFS1	MRPL46
RPL37A	KRR1		FBXO24	UQCRH	MRPL47
RPL38	LAS1L		FRA10AC1	UQCR10	MRPL48
RPL39	LSM6		GCFC2	UQCR11	MRPL49
RPL39L	LYAR		GPATCH8	COX4I1	MRPL50
UBA52	METTL5		GPKOW	COX4I2	MRPL51
RPL41	METTL18		HNRNPA1	COX5A	MRPL52
RPSA	MPHOSPH6		HNRNPA2B1	COX5B	MRPL53
RPS2	MPHOSPH10		HNRNPA3	COX6A1	MRPL54
RPS3	MRM1		HNRNPC	COX6A2	MRPL55
RPS3A	MRM2		HNRNPK	COX6B1	MRPL58
RPS4X	MRM3		HSPA8	COX6B2	MRPL57
RPS4Y1	MRTO4		HTATSF1	COX6C	GADD45GIP1
RPS4Y2	MTERF4		IK	COX7A1	MRPS30
RPS5	MTREX		INTS15	COX7A2	MRPS18A
RPS6	MYG1		ISY1	COX7B	MRPS2
RPS7	NAF1		JMJD6	COX7B2	MRPS5
RPS8	NAT10		KHDRBS1	COX7C	MRPS6
RPS9	NCL		KHDRBS2	COX8A	MRPS7
RPS10	NHP2		KHDRBS3	COX8C	MRPS9
RPS11	NOL6		LARP7	MT-CO1	MRPS10
RPS12	NOL8		LARP7-PS	MT-CO2	MRPS11
RPS13	NOL9		LSM2	MT-CO3	MRPS12
RPS14	NOL11		LSM3	ATP5F1A	MRPS14
RPS15	NOP2		LSM4	ATP5F1B	MRPS15
RPS15A	NOP10		LSM5	ATP5F1C	MRPS16
RPS16	NOP14		LSM6	ATP5F1D	MRPS17
RPS17	NOP53		LSM7	ATP5F1E	MRPS18C
RPS18	NPM3		LSM8	ATP5MC1	MRPS21
RPS19	NSA2		MAGOH	ATP5MC2	MRPS22
RPS20	NSUN4		MAGOHB	ATP5MC3	MRPS23
RPS21	NSUN5		METTL3	ATP5ME	MRPS24
RPS23	NVL		METTL14	ATP5MF	MRPS25
RPS24	PA2G4		METTL16	ATP5MG	MRPS26
RPS25	PDCD11		MFAP1A	ATP5MJ	MRPS27
RPS26	PELP1		MFAP1B	ATP5MK	MRPS28
RPS27	PES1		NCBP1	MT-ATP6	DAP3
RPS27A	PIH1D1		NCBP2	MT-ATP8	MRPS31
RPS27L	PIH1D2		NOVA1	ATP5PB	MRPS33
RPS28	PIN4		NOVA2	ATP5PD	MRPS34
RPS29	POP4		PAXBP1	ATP5PF	MRPS35
FAU	POP5		PHF5A	ATP5PO	CHCHD1
	POP7		PLRG1	ATP5IF1	AURKAIP1
	PPAN		PPIE	ATPAF1	PTCD3
	PWP1		PPIL1	ATPAF2	MRPS18B
	RBFA		PRPF3	BCS1L	FASTK
	RCL1		PRPF4	CHCHD7	FASTKD1
	REXO4		PRPF6	CMC1	FASTKD2
	RNASEL		PRPF8	CMC2	FASTKD3
	RPF1		PRPF19	COA1	TBRG4
	RPF2		PRPF31	COA3	FASTKD5
	RPL5		PRPF38A	COA4
	RPL7		PRPF40A	COA5
	RPL11		PRPF40B	COA6
	RPL14		QKI	COA7
	RPL27		RBM5	COA8
	RPL35A		RBM6	COX7A2L
	RPP25		RBM8A	COX10
	RPP30		RBM10	COX11
	RPP38		RBM14	COX14
	RPP40		RBM20	COX15
	RPS6		RBM39	COX16
	RPS7		RBM41	COX17
	RPS15		RBM44	COX18
	RPS16		RBMX2	COX19
	RPS17		RNF113A1	COX20
	RPS19		RNF113A2	DMAC1
	RPS24		RNPC3	DMAC2
	RPS25		RNPS1	FDXR
	RPS27		RNU4ATAC	FDX2
	RPS27RT		RNU6ATAC	FMC1
	RPS28		RSRC1	FOXRED1
	RPUSD4		SART1	HCCS
	RRP1		SART3	HIGD1A
	RRP1B		SF1	HIGD2A
	RRP7A		SF3A1	LRPPRC
	RRP8		SF3A2	LYRM7
	RRP9		SF3A3	NDUFAF1
	RRP15		SF3B1	NDUFAF2
	RRP36		SF3B2	NDUFAF3
	SBDS		SF3B3	NDUFAF4
	SPOUT1		SF3B4	NDUFAF5
	SUV39H1		SF3B5	NDUFAF6
	TBL3		SF3B6	NDUFAF7
	TENT4B		SLU7	NDUFAF8
	TFB1M		SMU1	NUBPL
	TFB2M		SNIP1	OCIAD2
	TRMT2B		SNRNP25	OXA1L
	TSR2		SNRNP35	PET100
	TSR3		SNRNP70	PET117
	USP36		SNRNP200	PNKD
	UTP4		SNRPA	SCO1
	UTP6		SNRPA1	SCO2
	UTP11		SNRPB	SDHAF1
	UTP14A		SNRPB2	SDHAF2
	UTP14B		SNRPC	SDHAF3
	UTP15		SNRPD1	SDHAF4
	UTP18		SNRPD2	SFXN4
	UTP20		SNRPD3	SMIM20
	UTP23		SNRPE	SURF1
	UTP25		SNRPF	TACO1
	WBP11		SNRPG	TIMMDC1
	WDR12		SNRPN	TMEM70
	WDR18		SNU13	TMEM126A
	WDR36		SNW1	TMEM177
	WDR43		SON	TMEM186
	WDR55		SRRM1	TMEM223
	WDR74		SRRM2	TMEM242
	WDR75		SRSF3	TTC19
	YBEY		SRSF10	UQCC1
	YTHDF2		STRAP	UQCC2
			SYF2	UQCC3
			TIA1	UQCC4
			TRA2A	UQCC5
			TRA2B	UQCC6
			TXNL4A	ACAD9
			TXNL4B	COA1
			U2AF1	ECSIT
			U2AF1L4	NDUFAF1
			U2AF2	TMEM126B
			UBL5	TMEM186
			UBL5B	BOLA3
			USP39	FDXR
			USP49	FXN
			WBP4	GLRX5
			WDR83	IBA57
			XAB2	ISCA1
			YJU2	ISCA2
			YJU2B	ISCU
			YTHDC1	LYRM4
			ZCRB1	NFS1
			ZMAT2	NFU1
			ZRSR2	NUBPL
			ZRSR2-PS1
